# Natural competence promotes high rates of DNA transfer between strains of the core bee gut bacterium *Snodgrassella alvi*

**DOI:** 10.64898/2025.12.12.693966

**Authors:** A H M Zuberi Ashraf, Kadena K. Weaver, Patrick J. Lariviere, Jeffrey E. Barrick

**Author notes:** Systems, Synthetic, and Physical Biology Ph.D. Program, Rice University, Houston, Texas, USA (K.K.W.); Department of Biology, University of Miami, Coral Gables, Florida, USA (P.J.L.); Departments of Microbiology, Genetics, & Immunology and Entomology, Michigan State University, East Lansing, Michigan, USA (J.E.B.).

## Abstract

Sexual recombination and horizontal gene transfer are expected to improve the survival of host-associated bacteria that face colonization bottlenecks and intense competition. We serendipitously observed recombination between *Snodgrassella alvi* strains within bees, which led us to discover that this core member of the bee gut microbiota is naturally competent, including under laboratory conditions. High rates of gene transfer via DNA release and uptake by *S. alvi* have implications for how it has evolved in managed hives and suggest opportunities for using *in situ* microbiome engineering to protect bee health.
