## Supplementary Table 1 for "Natural competence promotes high rates of DNA transfer between strains of the core bee gut bacterium *Snodgrassella alvi*"

### Sheet: Sheet1
	AZA4	AZA399	AZA400	AZA401	AZA402	AZA403	AZA404	AZA405	AZA406	AZA407
	Ancestor stock	Population 1	Population 1	Population 1	Population 2	Population 2	Population 2	Population 3	Population 3	Population 3
Recombination	Colony 1	Bee 1	Bee 2	Bee 3	Bee 1	Bee 2	Bee 3	Bee 1	Bee 2	Bee 3
Event	Clonal isolate	Clonal isolate	Clonal isolate	Clonal isolate	Clonal isolate	Clonal isolate	Clonal isolate	Clonal isolate	Clonal isolate	Clonal isolate	position	mutation	annotation	gene	description
	1				1	1	1	1	1	1	1009711	C→A	S336Y (TCC→TAC)	SALWKB2_RS11610 →	type VI secretion system tip protein VgrG
	1				1	1	1	1	1	1	1092450	C→T	P155L (CCA→CTA)	SALWKB2_RS05015 →	1‑acyl‑sn‑glycerol‑3‑phosphate acyltransferase
				1							1123549	(ATTCCAATTGTTCAACATG)1→2	coding (166/285 nt)	SALWKB2_RS05160 ←	transcriptional regulator
				1							1294833	(TAAA)3→2	coding (201‑204/1701 nt)	aspT ←	aspartate‑alanine antiporter
	1				1	1	1	1	1	1	1603369	Δ16 bp	intergenic (+125/‑23)	SALWKB2_RS07325 → / → SALWKB2_RS07330	DUF1415 domain‑containing protein/sodium:proton antiporter
Large Only						1		1	1	1	1839477	A→G	L19L (TTA→TTG)	SALWKB2_RS08310 →	hypothetical protein
Large Only						1		1	1	1	1839509	C→A	A30E (GCA→GAA)	SALWKB2_RS08310 →	hypothetical protein
Large Only						1		1	1	1	1839513	C→T	S31S (AGC→AGT)	SALWKB2_RS08310 →	hypothetical protein
Large Only						1		1	1	1	1839529	T→C	L37L (TTG→CTG)	SALWKB2_RS08310 →	hypothetical protein
Large Only						1		1	1	1	1839561	A→G	K47K (AAA→AAG)	SALWKB2_RS08310 →	hypothetical protein
Large Only						1		1	1	1	1839571	T→A	L51I (TTA→ATT)	SALWKB2_RS08310 →	hypothetical protein
Large Only						1		1	1	1	1839573	A→T	L51I (TTA→ATT)	SALWKB2_RS08310 →	hypothetical protein
Large Only						1		1	1	1	1839576	T→C	N52N (AAT→AAC)	SALWKB2_RS08310 →	hypothetical protein
Large Only						1		1	1	1	1839629	C→A	T70K (ACA→AAA)	SALWKB2_RS08310 →	hypothetical protein
Large Only						1		1	1	1	1839983	T→C	intergenic (+128/+125)	SALWKB2_RS08310 → / ← SALWKB2_RS08315	hypothetical protein/single‑stranded DNA‑binding protein
Large Only						1		1	1	1	1840250	C→T	G132E (GGA→GAA)	SALWKB2_RS08315 ←	single‑stranded DNA‑binding protein
Large Only						1		1	1	1	1840725	G→A	intergenic (‑81/+4)	SALWKB2_RS08315 ← / ← SALWKB2_RS08320	single‑stranded DNA‑binding protein/lytic transglycosylase domain‑containing protein
Large Only						1		1	1	1	1840792	C→T	L187L (TTG→TTA)	SALWKB2_RS08320 ←	lytic transglycosylase domain‑containing protein
Large Only						1		1	1	1	1841131	G→T	A74A (GCC→GCA)	SALWKB2_RS08320 ←	lytic transglycosylase domain‑containing protein
Large Only						1		1	1	1	1841157	2 bp→CG	coding (195‑196/624 nt)	SALWKB2_RS08320 ←	lytic transglycosylase domain‑containing protein
Large Only						1		1	1	1	1841200	A→T	A51A (GCT→GCA)	SALWKB2_RS08320 ←	lytic transglycosylase domain‑containing protein
Large Only						1		1	1	1	1841206	G→A	R49R (CGC→CGT)	SALWKB2_RS08320 ←	lytic transglycosylase domain‑containing protein
Large Only						1		1	1	1	1841263	C→T	V30V (GTG→GTA)	SALWKB2_RS08320 ←	lytic transglycosylase domain‑containing protein
Large Only						1		1	1	1	1841290	T→C	L21M (TTA→CTG)	SALWKB2_RS08320 ←	lytic transglycosylase domain‑containing protein
Large Only						1		1	1	1	1841292	A→G	L21M (TTA→CTG)	SALWKB2_RS08320 ←	lytic transglycosylase domain‑containing protein
Large Only						1		1	1	1	1841295	T→A	T20S (ACC→TCC)	SALWKB2_RS08320 ←	lytic transglycosylase domain‑containing protein
Large Only						1		1	1	1	1841300	3 bp→GCA	coding (51‑53/624 nt)	SALWKB2_RS08320 ←	lytic transglycosylase domain‑containing protein
Large Only						1		1	1	1	1841359	T→A	intergenic (‑7/+216)	SALWKB2_RS08320 ← / ← SALWKB2_RS08325	lytic transglycosylase domain‑containing protein/hypothetical protein
Large Only						1		1	1	1	1841376	C→T	intergenic (‑24/+199)	SALWKB2_RS08320 ← / ← SALWKB2_RS08325	lytic transglycosylase domain‑containing protein/hypothetical protein
Large Only						1		1	1	1	1841450	A→G	intergenic (‑98/+125)	SALWKB2_RS08320 ← / ← SALWKB2_RS08325	lytic transglycosylase domain‑containing protein/hypothetical protein
Large Only						1		1	1	1	1841454	A→C	intergenic (‑102/+121)	SALWKB2_RS08320 ← / ← SALWKB2_RS08325	lytic transglycosylase domain‑containing protein/hypothetical protein
Large Only						1		1	1	1	1841462	A→T	intergenic (‑110/+113)	SALWKB2_RS08320 ← / ← SALWKB2_RS08325	lytic transglycosylase domain‑containing protein/hypothetical protein
Large Only						1		1	1	1	1841573	G→T	intergenic (‑221/+2)	SALWKB2_RS08320 ← / ← SALWKB2_RS08325	lytic transglycosylase domain‑containing protein/hypothetical protein
Large Only						1		1	1	1	1841644	G→A	S98S (TCC→TCT)	SALWKB2_RS08325 ←	hypothetical protein
Large Only						1		1	1	1	1841702	T→C	N79S (AAC→AGC)	SALWKB2_RS08325 ←	hypothetical protein
Large Only						1		1	1	1	1841883	C→T	A19T (GCC→ACC)	SALWKB2_RS08325 ←	hypothetical protein
Large Only						1		1	1	1	1841893	T→C	E15E (GAA→GAG)	SALWKB2_RS08325 ←	hypothetical protein
Large Only						1		1	1	1	1842013	C→T	intergenic (‑76/+3)	SALWKB2_RS08325 ← / ← SALWKB2_RS08330	hypothetical protein/VacJ family lipoprotein
Large Only						1		1	1	1	1842036	A→G	S301P (TCC→CCC)	SALWKB2_RS08330 ←	VacJ family lipoprotein
Large Only						1		1	1	1	1842044	G→A	A298V (GCA→GTA)	SALWKB2_RS08330 ←	VacJ family lipoprotein
Large Only						1		1	1	1	1842046	T→C	S297S (TCA→TCG)	SALWKB2_RS08330 ←	VacJ family lipoprotein
Large Only						1		1	1	1	1842067	G→A	N290N (AAC→AAT)	SALWKB2_RS08330 ←	VacJ family lipoprotein
Large Only						1		1	1	1	1842088	2 bp→AT	coding (848‑849/921 nt)	SALWKB2_RS08330 ←	VacJ family lipoprotein
Large Only						1		1	1	1	1842099	C→T	D280N (GAT→AAT)	SALWKB2_RS08330 ←	VacJ family lipoprotein
Large Only						1		1	1	1	1842101	2 bp→AC	coding (835‑836/921 nt)	SALWKB2_RS08330 ←	VacJ family lipoprotein
Large Only						1		1	1	1	1842118	A→G	D273N (GAT→AAC)	SALWKB2_RS08330 ←	VacJ family lipoprotein
Large Only						1		1	1	1	1842120	C→T	D273N (GAT→AAC)	SALWKB2_RS08330 ←	VacJ family lipoprotein
Large Only						1		1	1	1	1842168	C→T	A257T (GCT→ACT)	SALWKB2_RS08330 ←	VacJ family lipoprotein
Large Only						1		1	1	1	1842181	G→A	A252A (GCC→GCT)	SALWKB2_RS08330 ←	VacJ family lipoprotein
Large Only						1		1	1	1	1842184	A→G	N251N (AAT→AAC)	SALWKB2_RS08330 ←	VacJ family lipoprotein
Large Only						1		1	1	1	1842190	A→G	S249S (AGT→AGC)	SALWKB2_RS08330 ←	VacJ family lipoprotein
Large Only						1		1	1	1	1842229	G→T	D236E (GAC→GAA)	SALWKB2_RS08330 ←	VacJ family lipoprotein
Large Only						1		1	1	1	1842249	A→G	L230L (TTG→CTG)	SALWKB2_RS08330 ←	VacJ family lipoprotein
Large Only						1		1	1	1	1842319	G→A	A206A (GCC→GCT)	SALWKB2_RS08330 ←	VacJ family lipoprotein
Large Only						1		1	1	1	1842364	G→A	A191A (GCC→GCT)	SALWKB2_RS08330 ←	VacJ family lipoprotein
Large Only						1		1	1	1	1842376	C→A	L187L (CTG→CTT)	SALWKB2_RS08330 ←	VacJ family lipoprotein
Large Only						1		1	1	1	1842382	G→A	T185T (ACC→ACT)	SALWKB2_RS08330 ←	VacJ family lipoprotein
Large Only						1		1	1	1	1842430	C→G	P169P (CCG→CCC)	SALWKB2_RS08330 ←	VacJ family lipoprotein
Large Only						1		1	1	1	1842438	C→T	V167I (GTA→ATA)	SALWKB2_RS08330 ←	VacJ family lipoprotein
Large Only						1		1	1	1	1842454	T→G	G161G (GGA→GGC)	SALWKB2_RS08330 ←	VacJ family lipoprotein
Large Only						1		1	1	1	1842469	C→T	V156V (GTG→GTA)	SALWKB2_RS08330 ←	VacJ family lipoprotein
Large Only						1		1	1	1	1842688	T→C	V83V (GTA→GTG)	SALWKB2_RS08330 ←	VacJ family lipoprotein
Large Only						1		1	1	1	1842702	2 bp→AG	coding (234‑235/921 nt)	SALWKB2_RS08330 ←	VacJ family lipoprotein
Large Only						1		1	1	1	1843349	A→G	Y156Y (TAT→TAC)	SALWKB2_RS08340 ←	ABC transporter substrate‑binding protein
Large Only						1		1	1	1	1843361	A→T	A152A (GCT→GCA)	SALWKB2_RS08340 ←	ABC transporter substrate‑binding protein
Large Only						1		1	1	1	1843634	T→A	A61A (GCA→GCT)	SALWKB2_RS08340 ←	ABC transporter substrate‑binding protein
Large Only						1		1	1	1	1843931	C→T	E151E (GAG→GAA)	mlaD ←	outer membrane lipid asymmetry maintenance protein MlaD
Large Only						1		1	1	1	1844172	C→T	R71K (AGA→AAA)	mlaD ←	outer membrane lipid asymmetry maintenance protein MlaD
Large Only						1		1	1	1	1844180	C→T	R68R (CGG→CGA)	mlaD ←	outer membrane lipid asymmetry maintenance protein MlaD
Large Only						1		1	1	1	1844461	A→G	L242L (TTA→CTA)	mlaE ←	lipid asymmetry maintenance ABC transporter permease subunit MlaE
Large Only						1		1	1	1	1844528	C→A	G219G (GGG→GGT)	mlaE ←	lipid asymmetry maintenance ABC transporter permease subunit MlaE
Large Only						1		1	1	1	1844699	C→A	V162V (GTG→GTT)	mlaE ←	lipid asymmetry maintenance ABC transporter permease subunit MlaE
Large Only						1		1	1	1	1844705	A→G	F160F (TTT→TTC)	mlaE ←	lipid asymmetry maintenance ABC transporter permease subunit MlaE
Large Only						1		1	1	1	1844747	A→G	F146F (TTT→TTC)	mlaE ←	lipid asymmetry maintenance ABC transporter permease subunit MlaE
Large Only						1		1	1	1	1844825	T→C	L120L (TTA→TTG)	mlaE ←	lipid asymmetry maintenance ABC transporter permease subunit MlaE
Large Only						1		1	1	1	1844876	C→T	A103A (GCG→GCA)	mlaE ←	lipid asymmetry maintenance ABC transporter permease subunit MlaE
Large Only						1		1	1	1	1844884	A→G	L101L (TTG→CTG)	mlaE ←	lipid asymmetry maintenance ABC transporter permease subunit MlaE
Large Only						1		1	1	1	1844897	C→T	E96E (GAG→GAA)	mlaE ←	lipid asymmetry maintenance ABC transporter permease subunit MlaE
Large Only						1		1	1	1	1844939	T→A	A82A (GCA→GCT)	mlaE ←	lipid asymmetry maintenance ABC transporter permease subunit MlaE
Large Only						1		1	1	1	1844966	G→A	Y73Y (TAC→TAT)	mlaE ←	lipid asymmetry maintenance ABC transporter permease subunit MlaE
Large Only						1		1	1	1	1845022	T→C	I55V (ATC→GTC)	mlaE ←	lipid asymmetry maintenance ABC transporter permease subunit MlaE
Large Only						1		1	1	1	1845074	A→G	R37R (CGT→CGC)	mlaE ←	lipid asymmetry maintenance ABC transporter permease subunit MlaE
Large Only						1		1	1	1	1845125	C→T	R20R (CGG→CGA)	mlaE ←	lipid asymmetry maintenance ABC transporter permease subunit MlaE
Large Only						1		1	1	1	1845170	C→A	E5D (GAG→GAT)	mlaE ←	lipid asymmetry maintenance ABC transporter permease subunit MlaE
Large Only						1		1	1	1	1845305	T→A	Q227L (CAA→CTA)	SALWKB2_RS08355 ←	ABC transporter ATP‑binding protein
Large Only						1		1	1	1	1845433	T→C	V184V (GTA→GTG)	SALWKB2_RS08355 ←	ABC transporter ATP‑binding protein
Large Only						1		1	1	1	1845568	C→T	P139P (CCG→CCA)	SALWKB2_RS08355 ←	ABC transporter ATP‑binding protein
Large Only						1		1	1	1	1845595	T→A	G130G (GGA→GGT)	SALWKB2_RS08355 ←	ABC transporter ATP‑binding protein
Large Only						1		1	1	1	1845726	A→G	L87L (TTG→CTG)	SALWKB2_RS08355 ←	ABC transporter ATP‑binding protein
Large Only						1		1	1	1	1845763	A→G	R74R (CGT→CGC)	SALWKB2_RS08355 ←	ABC transporter ATP‑binding protein
Large Only						1		1	1	1	1845766	A→G	S73S (AGT→AGC)	SALWKB2_RS08355 ←	ABC transporter ATP‑binding protein
Large Only						1		1	1	1	1845799	T→C	V62V (GTA→GTG)	SALWKB2_RS08355 ←	ABC transporter ATP‑binding protein
Large Only						1		1	1	1	1845826	A→G	G53G (GGT→GGC)	SALWKB2_RS08355 ←	ABC transporter ATP‑binding protein
Large Only						1		1	1	1	1845865	A→G	S40S (TCT→TCC)	SALWKB2_RS08355 ←	ABC transporter ATP‑binding protein
Large Only						1		1	1	1	1846128	A→T	C309S (TGC→AGC)	pdxA ←	4‑hydroxythreonine‑4‑phosphate dehydrogenase PdxA
Large Only						1		1	1	1	1846351	C→T	Q234K (CAG→AAA)	pdxA ←	4‑hydroxythreonine‑4‑phosphate dehydrogenase PdxA
Large Only						1		1	1	1	1846353	G→T	Q234K (CAG→AAA)	pdxA ←	4‑hydroxythreonine‑4‑phosphate dehydrogenase PdxA
Large Only						1		1	1	1	1846564	C→A	T163T (ACG→ACT)	pdxA ←	4‑hydroxythreonine‑4‑phosphate dehydrogenase PdxA
Large Only						1		1	1	1	1846599	C→T	A152T (GCC→ACC)	pdxA ←	4‑hydroxythreonine‑4‑phosphate dehydrogenase PdxA
Large Only						1		1	1	1	1846626	T→C	T143A (ACT→GCT)	pdxA ←	4‑hydroxythreonine‑4‑phosphate dehydrogenase PdxA
Large Only						1		1	1	1	1846788	T→C	I89V (ATA→GTA)	pdxA ←	4‑hydroxythreonine‑4‑phosphate dehydrogenase PdxA
Large Only						1		1	1	1	1846996	T→C	P19P (CCA→CCG)	pdxA ←	4‑hydroxythreonine‑4‑phosphate dehydrogenase PdxA
Large Only						1		1	1	1	1846999	C→A	G18G (GGG→GGT)	pdxA ←	4‑hydroxythreonine‑4‑phosphate dehydrogenase PdxA
Large Only						1		1	1	1	1847047	2 bp→AC	coding (5‑6/993 nt)	pdxA ←	4‑hydroxythreonine‑4‑phosphate dehydrogenase PdxA
Large Only						1		1	1	1	1847081	T→A	intergenic (‑29/+107)	pdxA ← / ← SALWKB2_RS08365	4‑hydroxythreonine‑4‑phosphate dehydrogenase PdxA/peptidylprolyl isomerase
Large Only						1		1	1	1	1847104	(A)6→5	intergenic (‑52/+84)	pdxA ← / ← SALWKB2_RS08365	4‑hydroxythreonine‑4‑phosphate dehydrogenase PdxA/peptidylprolyl isomerase
Large Only						1		1	1	1	1847109	2 bp→AT	intergenic (‑57/+78)	pdxA ← / ← SALWKB2_RS08365	4‑hydroxythreonine‑4‑phosphate dehydrogenase PdxA/peptidylprolyl isomerase
Large Only						1		1	1	1	1847124	A→G	intergenic (‑72/+64)	pdxA ← / ← SALWKB2_RS08365	4‑hydroxythreonine‑4‑phosphate dehydrogenase PdxA/peptidylprolyl isomerase
Large Only						1		1	1	1	1847147	A→G	intergenic (‑95/+41)	pdxA ← / ← SALWKB2_RS08365	4‑hydroxythreonine‑4‑phosphate dehydrogenase PdxA/peptidylprolyl isomerase
Large Only						1		1	1	1	1847151	C→A	intergenic (‑99/+37)	pdxA ← / ← SALWKB2_RS08365	4‑hydroxythreonine‑4‑phosphate dehydrogenase PdxA/peptidylprolyl isomerase
Large Only						1		1	1	1	1847153	G→A	intergenic (‑101/+35)	pdxA ← / ← SALWKB2_RS08365	4‑hydroxythreonine‑4‑phosphate dehydrogenase PdxA/peptidylprolyl isomerase
Large Only						1		1	1	1	1847160	G→A	intergenic (‑108/+28)	pdxA ← / ← SALWKB2_RS08365	4‑hydroxythreonine‑4‑phosphate dehydrogenase PdxA/peptidylprolyl isomerase
Large Only						1		1	1	1	1847163	T→C	intergenic (‑111/+25)	pdxA ← / ← SALWKB2_RS08365	4‑hydroxythreonine‑4‑phosphate dehydrogenase PdxA/peptidylprolyl isomerase
Large Only						1		1	1	1	1847166	C→T	intergenic (‑114/+22)	pdxA ← / ← SALWKB2_RS08365	4‑hydroxythreonine‑4‑phosphate dehydrogenase PdxA/peptidylprolyl isomerase
Large Only						1		1	1	1	1847215	G→A	A311A (GCC→GCT)	SALWKB2_RS08365 ←	peptidylprolyl isomerase
Large Only						1		1	1	1	1847218	T→C	Q310Q (CAA→CAG)	SALWKB2_RS08365 ←	peptidylprolyl isomerase
Large Only						1		1	1	1	1847245	T→C	Q301Q (CAA→CAG)	SALWKB2_RS08365 ←	peptidylprolyl isomerase
Large Only						1		1	1	1	1847272	T→C	V292V (GTA→GTG)	SALWKB2_RS08365 ←	peptidylprolyl isomerase
Large Only						1		1	1	1	1847314	G→A	S278S (AGC→AGT)	SALWKB2_RS08365 ←	peptidylprolyl isomerase
Large Only						1		1	1	1	1847317	G→A	D277D (GAC→GAT)	SALWKB2_RS08365 ←	peptidylprolyl isomerase
Large Only						1		1	1	1	1847392	C→G	P252P (CCG→CCC)	SALWKB2_RS08365 ←	peptidylprolyl isomerase
Large Only						1		1	1	1	1847428	C→T	V240V (GTG→GTA)	SALWKB2_RS08365 ←	peptidylprolyl isomerase
Large Only						1		1	1	1	1847530	T→C	A206A (GCA→GCG)	SALWKB2_RS08365 ←	peptidylprolyl isomerase
Large Only						1		1	1	1	1847566	G→A	I194I (ATC→ATT)	SALWKB2_RS08365 ←	peptidylprolyl isomerase
Large Only						1		1	1	1	1847611	A→G	Y179Y (TAT→TAC)	SALWKB2_RS08365 ←	peptidylprolyl isomerase
Large Only						1		1	1	1	1847623	C→T	P175P (CCG→CCA)	SALWKB2_RS08365 ←	peptidylprolyl isomerase
Large Only						1		1	1	1	1847653	G→T	A165A (GCC→GCA)	SALWKB2_RS08365 ←	peptidylprolyl isomerase
Large Only						1		1	1	1	1847656	A→G	R164R (CGT→CGC)	SALWKB2_RS08365 ←	peptidylprolyl isomerase
Large Only						1		1	1	1	1847677	C→T	E157E (GAG→GAA)	SALWKB2_RS08365 ←	peptidylprolyl isomerase
Large Only						1		1	1	1	1847740	G→A	N136N (AAC→AAT)	SALWKB2_RS08365 ←	peptidylprolyl isomerase
Large Only						1		1	1	1	1847752	G→C	T132T (ACC→ACG)	SALWKB2_RS08365 ←	peptidylprolyl isomerase
Large Only						1		1	1	1	1847891	T→C	K86R (AAG→AGG)	SALWKB2_RS08365 ←	peptidylprolyl isomerase
Large Only						1		1	1	1	1848204	G→T	L760L (CTC→CTA)	SALWKB2_RS08370 ←	LPS‑assembly protein LptD
Large Only						1		1	1	1	1848327	T→C	P719P (CCA→CCG)	SALWKB2_RS08370 ←	LPS‑assembly protein LptD
Large Only						1		1	1	1	1848434	C→T	V684I (GTT→ATT)	SALWKB2_RS08370 ←	LPS‑assembly protein LptD
Large Only						1		1	1	1	1849404	T→C	R360R (CGA→CGG)	SALWKB2_RS08370 ←	LPS‑assembly protein LptD
Large Only						1		1	1	1	1849530	T→C	L318M (TTA→CTG)	SALWKB2_RS08370 ←	LPS‑assembly protein LptD
Large Only						1		1	1	1	1849532	A→G	L318M (TTA→CTG)	SALWKB2_RS08370 ←	LPS‑assembly protein LptD
Large Only						1		1	1	1	1849716	T→C	L256L (CTA→CTG)	SALWKB2_RS08370 ←	LPS‑assembly protein LptD
Large Only						1		1	1	1	1849736	C→T	A250T (GCT→ACT)	SALWKB2_RS08370 ←	LPS‑assembly protein LptD
Large Only						1		1	1	1	1849749	G→A	G245G (GGC→GGT)	SALWKB2_RS08370 ←	LPS‑assembly protein LptD
Large Only						1		1	1	1	1849980	T→G	R168R (CGA→CGC)	SALWKB2_RS08370 ←	LPS‑assembly protein LptD
Large Only						1		1	1	1	1850013	A→G	V157V (GTT→GTC)	SALWKB2_RS08370 ←	LPS‑assembly protein LptD
Large Only						1		1	1	1	1850049	G→A	F145F (TTC→TTT)	SALWKB2_RS08370 ←	LPS‑assembly protein LptD
Large Only						1		1	1	1	1850109	A→G	T125T (ACT→ACC)	SALWKB2_RS08370 ←	LPS‑assembly protein LptD
Large Only						1		1	1	1	1851133	T→C	L197L (CTT→CTC)	SALWKB2_RS08375 →	phosphotransferase
Large Only						1		1	1	1	1851145	A→C	R201R (CGA→CGC)	SALWKB2_RS08375 →	phosphotransferase
Large Only						1		1	1	1	1851282	T→G	I247R (ATA→AGA)	SALWKB2_RS08375 →	phosphotransferase
Large Only						1		1	1	1	1851482	C→T	P314S (CCG→TCG)	SALWKB2_RS08375 →	phosphotransferase
Large Only						1		1	1	1	1851560	G→T	intergenic (+13/+58)	SALWKB2_RS08375 → / ← SALWKB2_RS08380	phosphotransferase/hypothetical protein
Large Only						1		1	1	1	1851776	A→G	L274L (TTA→CTA)	SALWKB2_RS08380 ←	hypothetical protein
Large Only						1		1	1	1	1851809	C→T	A263T (GCA→ACA)	SALWKB2_RS08380 ←	hypothetical protein
Large Only						1		1	1	1	1851812	G→T	Q262K (CAA→AAA)	SALWKB2_RS08380 ←	hypothetical protein
Large Only						1		1	1	1	1852152	C→T	L148L (TTG→TTA)	SALWKB2_RS08380 ←	hypothetical protein
Large Only						1		1	1	1	1852164	A→C	S144S (TCT→TCG)	SALWKB2_RS08380 ←	hypothetical protein
Large Only						1		1	1	1	1852167	A→G	S143S (TCT→TCC)	SALWKB2_RS08380 ←	hypothetical protein
Large Only						1		1	1	1	1852185	G→A	D137D (GAC→GAT)	SALWKB2_RS08380 ←	hypothetical protein
Large Only						1		1	1	1	1852188	G→A	P136P (CCC→CCT)	SALWKB2_RS08380 ←	hypothetical protein
Large Only						1		1	1	1	1852200	T→C	E132E (GAA→GAG)	SALWKB2_RS08380 ←	hypothetical protein
Large Only						1		1	1	1	1852203	C→T	E131E (GAG→GAA)	SALWKB2_RS08380 ←	hypothetical protein
Large Only						1		1	1	1	1852208	C→T	D130N (GAT→AAT)	SALWKB2_RS08380 ←	hypothetical protein
Large Only						1		1	1	1	1852215	G→A	F127F (TTC→TTT)	SALWKB2_RS08380 ←	hypothetical protein
Large Only						1		1	1	1	1852220	G→C	H126D (CAT→GAT)	SALWKB2_RS08380 ←	hypothetical protein
Large Only						1		1	1	1	1852232	G→A	L122F (CTT→TTT)	SALWKB2_RS08380 ←	hypothetical protein
Large Only						1		1	1	1	1852286	T→A	I104F (ATT→TTT)	SALWKB2_RS08380 ←	hypothetical protein
Large Only						1		1	1	1	1852290	A→G	F102F (TTT→TTC)	SALWKB2_RS08380 ←	hypothetical protein
Large Only						1		1	1	1	1852314	T→C	L94L (TTA→TTG)	SALWKB2_RS08380 ←	hypothetical protein
Large Only						1		1	1	1	1852319	T→C	I93V (ATA→GTA)	SALWKB2_RS08380 ←	hypothetical protein
Large Only						1		1	1	1	1852322	C→G	V92L (GTG→CTG)	SALWKB2_RS08380 ←	hypothetical protein
Large Only						1		1	1	1	1852335	A→G	H87H (CAT→CAC)	SALWKB2_RS08380 ←	hypothetical protein
Large Only						1		1	1	1	1852338	G→A	Y86Y (TAC→TAT)	SALWKB2_RS08380 ←	hypothetical protein
Large Only						1		1	1	1	1852341	A→G	I85I (ATT→ATC)	SALWKB2_RS08380 ←	hypothetical protein
Large Only						1		1	1	1	1852354	T→G	N81T (AAT→ACT)	SALWKB2_RS08380 ←	hypothetical protein
Large Only						1		1	1	1	1852359	T→C	E79E (GAA→GAG)	SALWKB2_RS08380 ←	hypothetical protein
Large Only						1		1	1	1	1852395	A→G	H67H (CAT→CAC)	SALWKB2_RS08380 ←	hypothetical protein
Large Only						1		1	1	1	1852413	C→T	E61E (GAG→GAA)	SALWKB2_RS08380 ←	hypothetical protein
Large Only						1		1	1	1	1852425	A→G	I57I (ATT→ATC)	SALWKB2_RS08380 ←	hypothetical protein
Large Only						1		1	1	1	1852436	A→G	Y54H (TAC→CAC)	SALWKB2_RS08380 ←	hypothetical protein
Large Only						1		1	1	1	1852446	G→A	Y50Y (TAC→TAT)	SALWKB2_RS08380 ←	hypothetical protein
Large Only						1		1	1	1	1852452	2 bp→TT	coding (143‑144/978 nt)	SALWKB2_RS08380 ←	hypothetical protein
Large Only						1		1	1	1	1852462	A→T	L45Q (CTG→CAG)	SALWKB2_RS08380 ←	hypothetical protein
Large Only						1		1	1	1	1852530	A→G	S22S (TCT→TCC)	SALWKB2_RS08380 ←	hypothetical protein
Large Only						1		1	1	1	1852541	3 bp→TAT	coding (53‑55/978 nt)	SALWKB2_RS08380 ←	hypothetical protein
Large Only						1		1	1	1	1852583	T→C	I5V (ATC→GTC)	SALWKB2_RS08380 ←	hypothetical protein
Large Only						1		1	1	1	1852595	A→T	M1M (TTG→ATG) †	SALWKB2_RS08380 ←	hypothetical protein
Large Only						1		1	1	1	1852618	G→A	intergenic (‑23/+48)	SALWKB2_RS08380 ← / ← SALWKB2_RS08385	hypothetical protein/class I SAM‑dependent methyltransferase
Large Only						1		1	1	1	1852652	T→C	intergenic (‑57/+14)	SALWKB2_RS08380 ← / ← SALWKB2_RS08385	hypothetical protein/class I SAM‑dependent methyltransferase
Large Only						1		1	1	1	1852658	2 bp→T	intergenic (‑63/+7)	SALWKB2_RS08380 ← / ← SALWKB2_RS08385	hypothetical protein/class I SAM‑dependent methyltransferase
Large Only						1		1	1	1	1852665	A→G	intergenic (‑70/+1)	SALWKB2_RS08380 ← / ← SALWKB2_RS08385	hypothetical protein/class I SAM‑dependent methyltransferase
Large Only						1		1	1	1	1852684	A→G	D248D (GAT→GAC)	SALWKB2_RS08385 ←	class I SAM‑dependent methyltransferase
Large Only						1		1	1	1	1852693	C→A	T245T (ACG→ACT)	SALWKB2_RS08385 ←	class I SAM‑dependent methyltransferase
Large Only						1		1	1	1	1852696	T→C	T244T (ACA→ACG)	SALWKB2_RS08385 ←	class I SAM‑dependent methyltransferase
Large Only						1		1	1	1	1852717	A→T	A237A (GCT→GCA)	SALWKB2_RS08385 ←	class I SAM‑dependent methyltransferase
Large Only						1		1	1	1	1852723	T→C	T235T (ACA→ACG)	SALWKB2_RS08385 ←	class I SAM‑dependent methyltransferase
Large Only						1		1	1	1	1852743	2 bp→TC	coding (684‑685/762 nt)	SALWKB2_RS08385 ←	class I SAM‑dependent methyltransferase
Large Only						1		1	1	1	1852768	G→A	V220V (GTC→GTT)	SALWKB2_RS08385 ←	class I SAM‑dependent methyltransferase
Large Only						1		1	1	1	1852798	G→A	L210L (CTC→CTT)	SALWKB2_RS08385 ←	class I SAM‑dependent methyltransferase
Large Only						1		1	1	1	1852822	C→T	M202I (ATG→ATA)	SALWKB2_RS08385 ←	class I SAM‑dependent methyltransferase
Large Only						1		1	1	1	1852828	C→T	A200A (GCG→GCA)	SALWKB2_RS08385 ←	class I SAM‑dependent methyltransferase
Large Only						1		1	1	1	1852903	C→T	P175P (CCG→CCA)	SALWKB2_RS08385 ←	class I SAM‑dependent methyltransferase
Large Only						1		1	1	1	1852906	A→G	D174D (GAT→GAC)	SALWKB2_RS08385 ←	class I SAM‑dependent methyltransferase
Large Only						1		1	1	1	1852918	T→C	V170V (GTA→GTG)	SALWKB2_RS08385 ←	class I SAM‑dependent methyltransferase
Large Only						1		1	1	1	1852939	T→C	K163K (AAA→AAG)	SALWKB2_RS08385 ←	class I SAM‑dependent methyltransferase
Large Only						1		1	1	1	1853013	T→C	K139E (AAA→GAA)	SALWKB2_RS08385 ←	class I SAM‑dependent methyltransferase
Large Only						1		1	1	1	1853038	G→A	D130D (GAC→GAT)	SALWKB2_RS08385 ←	class I SAM‑dependent methyltransferase
Large Only						1		1	1	1	1853140	G→A	D96D (GAC→GAT)	SALWKB2_RS08385 ←	class I SAM‑dependent methyltransferase
Large Only						1		1	1	1	1853214	2 bp→AT	coding (213‑214/762 nt)	SALWKB2_RS08385 ←	class I SAM‑dependent methyltransferase
Large Only						1		1	1	1	1853245	C→T	V61V (GTG→GTA)	SALWKB2_RS08385 ←	class I SAM‑dependent methyltransferase
Large Only						1		1	1	1	1853265	A→C	S55A (TCC→GCC)	SALWKB2_RS08385 ←	class I SAM‑dependent methyltransferase
Large Only						1		1	1	1	1853299	C→T	L43L (CTG→CTA)	SALWKB2_RS08385 ←	class I SAM‑dependent methyltransferase
Large Only						1		1	1	1	1853350	G→A	A26A (GCC→GCT)	SALWKB2_RS08385 ←	class I SAM‑dependent methyltransferase
Large Only						1		1	1	1	1853382	C→A	D16Y (GAT→TAT)	SALWKB2_RS08385 ←	class I SAM‑dependent methyltransferase
Large Only						1		1	1	1	1853484	T→C	L470L (TTA→TTG)	SALWKB2_RS08390 ←	sigma‑54 dependent transcriptional regulator
Large Only						1		1	1	1	1853523	T→C	L457L (TTA→TTG)	SALWKB2_RS08390 ←	sigma‑54 dependent transcriptional regulator
Large Only						1		1	1	1	1853561	A→G	L445L (TTG→CTG)	SALWKB2_RS08390 ←	sigma‑54 dependent transcriptional regulator
Large Only						1		1	1	1	1853600	C→T	E432K (GAG→AAG)	SALWKB2_RS08390 ←	sigma‑54 dependent transcriptional regulator
Large Only						1		1	1	1	1853627	G→A	L423L (CTA→TTA)	SALWKB2_RS08390 ←	sigma‑54 dependent transcriptional regulator
Large Only						1		1	1	1	1853634	G→A	G420G (GGC→GGT)	SALWKB2_RS08390 ←	sigma‑54 dependent transcriptional regulator
Large Only						1		1	1	1	1853638	G→T	A419D (GCC→GAC)	SALWKB2_RS08390 ←	sigma‑54 dependent transcriptional regulator
Large Only						1		1	1	1	1853641	T→C	N418S (AAT→AGT)	SALWKB2_RS08390 ←	sigma‑54 dependent transcriptional regulator
Large Only						1		1	1	1	1853653	T→C	E414G (GAA→GGA)	SALWKB2_RS08390 ←	sigma‑54 dependent transcriptional regulator
Large Only						1		1	1	1	1853655	2 bp→GA	coding (1238‑1239/1467 nt)	SALWKB2_RS08390 ←	sigma‑54 dependent transcriptional regulator
Large Only						1		1	1	1	1853702	2 bp→TA	coding (1191‑1192/1467 nt)	SALWKB2_RS08390 ←	sigma‑54 dependent transcriptional regulator
Large Only						1		1	1	1	1854015	T→C	K293K (AAA→AAG)	SALWKB2_RS08390 ←	sigma‑54 dependent transcriptional regulator
Large and Small					1	1	1	1	1	1	1854150	A→G	A248A (GCT→GCC)	SALWKB2_RS08390 ←	sigma‑54 dependent transcriptional regulator
Large and Small					1	1	1	1	1	1	1854291	C→T	A201A (GCG→GCA)	SALWKB2_RS08390 ←	sigma‑54 dependent transcriptional regulator
Large and Small					1	1	1	1	1	1	1854300	C→T	E198E (GAG→GAA)	SALWKB2_RS08390 ←	sigma‑54 dependent transcriptional regulator
Large and Small					1	1	1	1	1	1	1854327	A→G	I189I (ATT→ATC)	SALWKB2_RS08390 ←	sigma‑54 dependent transcriptional regulator
Large and Small					1	1	1	1	1	1	1854445	G→T	T150N (ACT→AAT)	SALWKB2_RS08390 ←	sigma‑54 dependent transcriptional regulator
Large and Small					1	1	1	1	1	1	1854516	G→A	A126A (GCC→GCT)	SALWKB2_RS08390 ←	sigma‑54 dependent transcriptional regulator
Large and Small					1	1	1	1	1	1	1854558	C→T	L112L (CTG→CTA)	SALWKB2_RS08390 ←	sigma‑54 dependent transcriptional regulator
Large and Small					1	1	1	1	1	1	1854570	A→T	T108T (ACT→ACA)	SALWKB2_RS08390 ←	sigma‑54 dependent transcriptional regulator
Large and Small					1	1	1	1	1	1	1854576	G→A	P106P (CCC→CCT)	SALWKB2_RS08390 ←	sigma‑54 dependent transcriptional regulator
Large and Small					1	1	1	1	1	1	1854611	G→A	L95L (CTG→TTG)	SALWKB2_RS08390 ←	sigma‑54 dependent transcriptional regulator
Large and Small					1	1	1	1	1	1	1854708	G→A	S62S (TCC→TCT)	SALWKB2_RS08390 ←	sigma‑54 dependent transcriptional regulator
Large and Small					1	1	1	1	1	1	1854744	G→A	S50S (TCC→TCT)	SALWKB2_RS08390 ←	sigma‑54 dependent transcriptional regulator
Large and Small					1	1	1	1	1	1	1854786	G→A	G36G (GGC→GGT)	SALWKB2_RS08390 ←	sigma‑54 dependent transcriptional regulator
Large and Small					1	1	1	1	1	1	1854792	G→A	A34A (GCC→GCT)	SALWKB2_RS08390 ←	sigma‑54 dependent transcriptional regulator
Large and Small					1	1	1	1	1	1	1854991	C→T	E496E (GAG→GAA)	SALWKB2_RS08395 ←	HAMP domain‑containing histidine kinase
Large and Small					1	1	1	1	1	1	1855006	C→T	L491L (TTG→TTA)	SALWKB2_RS08395 ←	HAMP domain‑containing histidine kinase
Large and Small					1	1	1	1	1	1	1855018	A→G	T487T (ACT→ACC)	SALWKB2_RS08395 ←	HAMP domain‑containing histidine kinase
Large and Small					1	1	1	1	1	1	1855024	A→G	S485S (AGT→AGC)	SALWKB2_RS08395 ←	HAMP domain‑containing histidine kinase
Large and Small					1	1	1	1	1	1	1855029	G→A	P484S (CCC→TCC)	SALWKB2_RS08395 ←	HAMP domain‑containing histidine kinase
Large and Small					1	1	1	1	1	1	1855039	A→G	F480F (TTT→TTC)	SALWKB2_RS08395 ←	HAMP domain‑containing histidine kinase
Large and Small					1	1	1	1	1	1	1855045	T→C	P478P (CCA→CCG)	SALWKB2_RS08395 ←	HAMP domain‑containing histidine kinase
Large and Small					1	1	1	1	1	1	1855057	T→A	Q474Y (CAA→TAT)	SALWKB2_RS08395 ←	HAMP domain‑containing histidine kinase
Large and Small					1	1	1	1	1	1	1855059	G→A	Q474Y (CAA→TAT)	SALWKB2_RS08395 ←	HAMP domain‑containing histidine kinase
Large and Small					1	1	1	1	1	1	1855072	C→T	A469A (GCG→GCA)	SALWKB2_RS08395 ←	HAMP domain‑containing histidine kinase
Large and Small					1	1	1	1	1	1	1855087	C→A	G464G (GGG→GGT)	SALWKB2_RS08395 ←	HAMP domain‑containing histidine kinase
Large and Small					1	1	1	1	1	1	1855102	A→G	T459T (ACT→ACC)	SALWKB2_RS08395 ←	HAMP domain‑containing histidine kinase
Large and Small					1	1	1	1	1	1	1855132	G→A	C449C (TGC→TGT)	SALWKB2_RS08395 ←	HAMP domain‑containing histidine kinase
Large and Small					1	1	1	1	1	1	1855180	T→G	A433A (GCA→GCC)	SALWKB2_RS08395 ←	HAMP domain‑containing histidine kinase
Large and Small					1	1	1	1	1	1	1855216	A→G	H421H (CAT→CAC)	SALWKB2_RS08395 ←	HAMP domain‑containing histidine kinase
Large and Small					1	1	1	1	1	1	1855246	T→C	G411G (GGA→GGG)	SALWKB2_RS08395 ←	HAMP domain‑containing histidine kinase
Large and Small					1	1	1	1	1	1	1855275	T→C	N402D (AAT→GAT)	SALWKB2_RS08395 ←	HAMP domain‑containing histidine kinase
Large and Small					1	1	1	1	1	1	1855279	G→A	A400A (GCC→GCT)	SALWKB2_RS08395 ←	HAMP domain‑containing histidine kinase
Large and Small					1	1	1	1	1	1	1855311	A→T	L390M (TTG→ATG)	SALWKB2_RS08395 ←	HAMP domain‑containing histidine kinase
Large and Small					1	1	1	1	1	1	1855348	C→T	K377K (AAG→AAA)	SALWKB2_RS08395 ←	HAMP domain‑containing histidine kinase
	1										1855359	(T)8→7	coding (1120/1575 nt)	SALWKB2_RS08395 ←	HAMP domain‑containing histidine kinase
Large and Small					1	1	1	1	1	1	1855360	A→G	D373D (GAT→GAC)	SALWKB2_RS08395 ←	HAMP domain‑containing histidine kinase
Large and Small					1	1	1	1	1	1	1855363	C→G	R372R (CGG→CGC)	SALWKB2_RS08395 ←	HAMP domain‑containing histidine kinase
Large and Small					1	1	1	1	1	1	1855369	G→A	N370N (AAC→AAT)	SALWKB2_RS08395 ←	HAMP domain‑containing histidine kinase
Large and Small					1	1	1	1	1	1	1855417	A→G	N354N (AAT→AAC)	SALWKB2_RS08395 ←	HAMP domain‑containing histidine kinase
Large and Small					1	1	1	1	1	1	1855420	T→C	E353E (GAA→GAG)	SALWKB2_RS08395 ←	HAMP domain‑containing histidine kinase
Large and Small					1	1	1	1	1	1	1855461	T→C	K340E (AAA→GAA)	SALWKB2_RS08395 ←	HAMP domain‑containing histidine kinase
Large and Small					1	1	1	1	1	1	1855510	G→A	R323R (CGC→CGT)	SALWKB2_RS08395 ←	HAMP domain‑containing histidine kinase
Large and Small					1	1	1	1	1	1	1855621	T→C	T286T (ACA→ACG)	SALWKB2_RS08395 ←	HAMP domain‑containing histidine kinase
Large and Small					1	1	1	1	1	1	1855711	A→G	H256H (CAT→CAC)	SALWKB2_RS08395 ←	HAMP domain‑containing histidine kinase
Large and Small					1	1	1	1	1	1	1855884	C→T	D199N (GAC→AAC)	SALWKB2_RS08395 ←	HAMP domain‑containing histidine kinase
Large and Small					1	1	1	1	1	1	1855905	C→A	D192Y (GAT→TAT)	SALWKB2_RS08395 ←	HAMP domain‑containing histidine kinase
Large and Small					1	1	1	1	1	1	1855924	T→C	A185A (GCA→GCG)	SALWKB2_RS08395 ←	HAMP domain‑containing histidine kinase
Large and Small					1	1	1	1	1	1	1856143	G→A	L112L (CTC→CTT)	SALWKB2_RS08395 ←	HAMP domain‑containing histidine kinase
Large and Small					1	1	1	1	1	1	1856167	C→A	V104V (GTG→GTT)	SALWKB2_RS08395 ←	HAMP domain‑containing histidine kinase
Large and Small					1	1	1	1	1	1	1856263	C→T	V72V (GTG→GTA)	SALWKB2_RS08395 ←	HAMP domain‑containing histidine kinase
Large and Small					1	1	1	1	1	1	1856362	A→G	S39S (AGT→AGC)	SALWKB2_RS08395 ←	HAMP domain‑containing histidine kinase
Large and Small					1	1	1	1	1	1	1856422	G→C	L19L (CTC→CTG)	SALWKB2_RS08395 ←	HAMP domain‑containing histidine kinase
Large and Small					1	1	1	1	1	1	1856431	A→T	S16S (TCT→TCA)	SALWKB2_RS08395 ←	HAMP domain‑containing histidine kinase
Large and Small					1	1	1	1	1	1	1856437	C→T	R14R (AGG→AGA)	SALWKB2_RS08395 ←	HAMP domain‑containing histidine kinase
Large and Small					1	1	1	1	1	1	1856469	A→G	Y4H (TAT→CAT)	SALWKB2_RS08395 ←	HAMP domain‑containing histidine kinase
Large and Small					1	1	1	1	1	1	1856617	T→A	G729G (GGA→GGT)	parC ←	DNA topoisomerase IV subunit A
Large and Small					1	1	1	1	1	1	1856641	C→T	S721S (TCG→TCA)	parC ←	DNA topoisomerase IV subunit A
Large and Small					1	1	1	1	1	1	1856731	T→C	E691E (GAA→GAG)	parC ←	DNA topoisomerase IV subunit A
Large and Small					1	1	1	1	1	1	1856755	A→G	R683R (CGT→CGC)	parC ←	DNA topoisomerase IV subunit A
Large and Small					1	1	1	1	1	1	1856776	A→T	I676I (ATT→ATA)	parC ←	DNA topoisomerase IV subunit A
Large and Small					1	1	1	1	1	1	1856806	G→A	C666C (TGC→TGT)	parC ←	DNA topoisomerase IV subunit A
Large and Small					1	1	1	1	1	1	1856841	C→T	A655T (GCA→ACA)	parC ←	DNA topoisomerase IV subunit A
Large and Small					1	1	1	1	1	1	1856868	C→T	V646I (GTT→ATT)	parC ←	DNA topoisomerase IV subunit A
Large and Small					1	1	1	1	1	1	1856902	A→G	F634F (TTT→TTC)	parC ←	DNA topoisomerase IV subunit A
Large and Small					1	1	1	1	1	1	1856932	G→A	N624N (AAC→AAT)	parC ←	DNA topoisomerase IV subunit A
Large and Small					1	1	1	1	1	1	1856977	T→C	V609V (GTA→GTG)	parC ←	DNA topoisomerase IV subunit A
Large and Small					1	1	1	1	1	1	1857000	2 bp→GG	coding (1803‑1804/2319 nt)	parC ←	DNA topoisomerase IV subunit A
Large and Small					1	1	1	1	1	1	1857009	2 bp→GA	coding (1794‑1795/2319 nt)	parC ←	DNA topoisomerase IV subunit A
Large and Small					1	1	1	1	1	1	1857040	G→A	G588G (GGC→GGT)	parC ←	DNA topoisomerase IV subunit A
Large and Small					1	1	1	1	1	1	1857070	G→A	A578A (GCC→GCT)	parC ←	DNA topoisomerase IV subunit A
Large and Small					1	1	1	1	1	1	1857080	T→C	H575R (CAC→CGC)	parC ←	DNA topoisomerase IV subunit A
Large and Small					1	1	1	1	1	1	1857096	C→T	V570I (GTT→ATT)	parC ←	DNA topoisomerase IV subunit A
Large and Small					1	1	1	1	1	1	1857184	T→G	V540V (GTA→GTC)	parC ←	DNA topoisomerase IV subunit A
Large and Small					1	1	1	1	1	1	1857219	T→C	I529V (ATA→GTA)	parC ←	DNA topoisomerase IV subunit A
Large and Small					1	1	1	1	1	1	1857223	C→T	T527T (ACG→ACA)	parC ←	DNA topoisomerase IV subunit A
Large and Small					1	1	1	1	1	1	1857244	A→C	T520T (ACT→ACG)	parC ←	DNA topoisomerase IV subunit A
Large and Small					1	1	1	1	1	1	1857250	T→G	T518T (ACA→ACC)	parC ←	DNA topoisomerase IV subunit A
Large and Small					1	1	1	1	1	1	1857337	C→T	L489L (CTG→CTA)	parC ←	DNA topoisomerase IV subunit A
Large and Small					1	1	1	1	1	1	1857406	A→C	L466L (CTT→CTG)	parC ←	DNA topoisomerase IV subunit A
Large and Small					1	1	1	1	1	1	1857430	C→T	E458E (GAG→GAA)	parC ←	DNA topoisomerase IV subunit A
Large and Small					1	1	1	1	1	1	1857448	A→G	R452R (CGT→CGC)	parC ←	DNA topoisomerase IV subunit A
Large and Small					1	1	1	1	1	1	1857463	A→C	L447L (CTT→CTG)	parC ←	DNA topoisomerase IV subunit A
Large Only						1		1	1	1	1857617	T→G	E396A (GAA→GCA)	parC ←	DNA topoisomerase IV subunit A
Large Only						1		1	1	1	1857622	A→G	R394R (CGT→CGC)	parC ←	DNA topoisomerase IV subunit A
Large Only						1		1	1	1	1857649	C→A	L385L (CTG→CTT)	parC ←	DNA topoisomerase IV subunit A
Large Only						1		1	1	1	1857666	A→G	L380L (TTG→CTG)	parC ←	DNA topoisomerase IV subunit A
Large Only						1		1	1	1	1857678	G→A	L376L (CTG→TTG)	parC ←	DNA topoisomerase IV subunit A
Large Only						1		1	1	1	1857756	A→G	L350L (TTG→CTG)	parC ←	DNA topoisomerase IV subunit A
Large Only						1		1	1	1	1857835	T→C	P323P (CCA→CCG)	parC ←	DNA topoisomerase IV subunit A
Large Only						1		1	1	1	1857839	T→G	E322A (GAA→GCA)	parC ←	DNA topoisomerase IV subunit A
Large Only						1		1	1	1	1857916	G→C	L296L (CTC→CTG)	parC ←	DNA topoisomerase IV subunit A
Large Only						1		1	1	1	1857931	G→A	T291A (ACC→GCT)	parC ←	DNA topoisomerase IV subunit A
Large Only						1		1	1	1	1857933	T→C	T291A (ACC→GCT)	parC ←	DNA topoisomerase IV subunit A
Large Only						1		1	1	1	1858003	C→T	E267E (GAG→GAA)	parC ←	DNA topoisomerase IV subunit A
Large Only						1		1	1	1	1858006	C→T	T266T (ACG→ACA)	parC ←	DNA topoisomerase IV subunit A
Large Only						1		1	1	1	1858057	G→T	A249A (GCC→GCA)	parC ←	DNA topoisomerase IV subunit A
Large Only						1		1	1	1	1858060	A→G	R248R (CGT→CGC)	parC ←	DNA topoisomerase IV subunit A
Large Only						1		1	1	1	1858063	C→T	V247V (GTG→GTA)	parC ←	DNA topoisomerase IV subunit A
Large Only						1		1	1	1	1858177	C→T	S209S (TCG→TCA)	parC ←	DNA topoisomerase IV subunit A
Large Only						1		1	1	1	1858182	T→C	N208D (AAT→GAT)	parC ←	DNA topoisomerase IV subunit A
Large Only						1		1	1	1	1858192	C→T	Q204K (CAG→AAA)	parC ←	DNA topoisomerase IV subunit A
Large Only						1		1	1	1	1858194	G→T	Q204K (CAG→AAA)	parC ←	DNA topoisomerase IV subunit A
Large Only						1		1	1	1	1858219	G→A	S195S (AGC→AGT)	parC ←	DNA topoisomerase IV subunit A
Large Only						1		1	1	1	1858231	C→T	L191L (TTG→TTA)	parC ←	DNA topoisomerase IV subunit A
Large Only						1		1	1	1	1858234	G→A	N190N (AAC→AAT)	parC ←	DNA topoisomerase IV subunit A
Large Only						1		1	1	1	1858312	T→C	P164P (CCA→CCG)	parC ←	DNA topoisomerase IV subunit A
Large Only						1		1	1	1	1858331	2 bp→GC	coding (472‑473/2319 nt)	parC ←	DNA topoisomerase IV subunit A
Large Only						1		1	1	1	1858336	2 bp→AC	coding (467‑468/2319 nt)	parC ←	DNA topoisomerase IV subunit A
Large Only						1		1	1	1	1858340	T→G	D155A (GAC→GCC)	parC ←	DNA topoisomerase IV subunit A
Large Only						1		1	1	1	1858369	C→A	G145G (GGG→GGT)	parC ←	DNA topoisomerase IV subunit A
Large Only						1		1	1	1	1858377	T→C	N143D (AAT→GAT)	parC ←	DNA topoisomerase IV subunit A
Large Only						1		1	1	1	1858405	C→T	P133P (CCG→CCA)	parC ←	DNA topoisomerase IV subunit A
Large Only						1		1	1	1	1858414	A→G	S130S (AGT→AGC)	parC ←	DNA topoisomerase IV subunit A
Large Only						1		1	1	1	1858416	2 bp→GT	coding (387‑388/2319 nt)	parC ←	DNA topoisomerase IV subunit A
Large Only						1		1	1	1	1858488	A→G	L106L (TTG→CTG)	parC ←	DNA topoisomerase IV subunit A
Large Only						1		1	1	1	1858498	T→C	L102L (TTA→TTG)	parC ←	DNA topoisomerase IV subunit A
Large Only						1		1	1	1	1858513	C→T	A97A (GCG→GCA)	parC ←	DNA topoisomerase IV subunit A
Large Only						1		1	1	1	1858531	G→A	D91D (GAC→GAT)	parC ←	DNA topoisomerase IV subunit A
Large Only						1		1	1	1	1858540	A→T	S88S (TCT→TCA)	parC ←	DNA topoisomerase IV subunit A
Large Only						1		1	1	1	1858585	T→C	V73V (GTA→GTG)	parC ←	DNA topoisomerase IV subunit A
Large Only						1		1	1	1	1858594	G→A	S70S (TCC→TCT)	parC ←	DNA topoisomerase IV subunit A
Large Only						1		1	1	1	1858615	T→A	Q63H (CAA→CAT)	parC ←	DNA topoisomerase IV subunit A
Large Only						1		1	1	1	1858687	T→C	P39P (CCA→CCG)	parC ←	DNA topoisomerase IV subunit A
Large Only						1		1	1	1	1858725	T→C	T27A (ACC→GCC)	parC ←	DNA topoisomerase IV subunit A
Large Only						1		1	1	1	1858897	T→C	intergenic (‑94/+253)	parC ← / ← ftsZ	DNA topoisomerase IV subunit A/cell division protein FtsZ
Large Only						1		1	1	1	1858916	A→G	intergenic (‑113/+234)	parC ← / ← ftsZ	DNA topoisomerase IV subunit A/cell division protein FtsZ
Large Only						1		1	1	1	1858955	2 bp→CT	intergenic (‑152/+194)	parC ← / ← ftsZ	DNA topoisomerase IV subunit A/cell division protein FtsZ
Large Only						1		1	1	1	1858999	A→G	intergenic (‑196/+151)	parC ← / ← ftsZ	DNA topoisomerase IV subunit A/cell division protein FtsZ
Large Only						1		1	1	1	1859002	C→A	intergenic (‑199/+148)	parC ← / ← ftsZ	DNA topoisomerase IV subunit A/cell division protein FtsZ
Large Only						1		1	1	1	1859026	(T)5→6	intergenic (‑223/+124)	parC ← / ← ftsZ	DNA topoisomerase IV subunit A/cell division protein FtsZ
Large Only						1		1	1	1	1859044	2 bp→T	intergenic (‑241/+105)	parC ← / ← ftsZ	DNA topoisomerase IV subunit A/cell division protein FtsZ
Large Only						1		1	1	1	1859057	A→G	intergenic (‑254/+93)	parC ← / ← ftsZ	DNA topoisomerase IV subunit A/cell division protein FtsZ
Large Only						1		1	1	1	1859069	C→T	intergenic (‑266/+81)	parC ← / ← ftsZ	DNA topoisomerase IV subunit A/cell division protein FtsZ
Large Only						1		1	1	1	1859085	(AT)4→3	intergenic (‑282/+64)	parC ← / ← ftsZ	DNA topoisomerase IV subunit A/cell division protein FtsZ
Large Only						1		1	1	1	1859119	T→C	intergenic (‑316/+31)	parC ← / ← ftsZ	DNA topoisomerase IV subunit A/cell division protein FtsZ
Large Only						1		1	1	1	1859336	T→C	P331P (CCA→CCG)	ftsZ ←	cell division protein FtsZ
