## Supplementary Table 2 for "Natural competence promotes high rates of DNA transfer between strains of the core bee gut bacterium *Snodgrassella alvi*"

### Sheet: Sheet1
N. gonorrhoeae Gene	N. gonorrhoeae Locus ID	S. alvi Annotation	S. alvi Locus ID	Function	Description
ComA	NGO_0276	ComEC/Rec2 DNA internalization-related competence protein	SALWKB2_RS05705	Competence protein	Channel in cytoplasmic membrane that internalizes DNA
ComE	NGO_1304	ComEA family DNA-binding protein	SALWKB2_RS01755	Competence protein	Periplasmic DNA binding protein; delivers DNA to inner membrane channel
PilE	NGO_11110 (fragment)	Pilin protein PilE	SALWKB2_RS07815	Pilin subunit	Major pilin
PilX	NGO_0456	Type IV pilus assembly protein PilX	SALWKB2_RS11660	Pilin subunit	Minor pilin
PilC	NGO_10270	Type IV fimbrial biogenesis protein PilY1	SALWKB2_RS06650	Tip adhesin	Outer-membrane tip located protein; stabilizes the assembled filament
PilQ	NGO_0094	Type IV pilus secretin PilQ	SALWKB2_RS07435	Core structure	Secretin protein channel through which the pilus extends
PilP	NGO_0095	Type IV pilus assembly protein PilP	SALWKB2_RS07430	Core structure	Pilot protein that helps the pilus extend/retract through the channel
PilV	NGO_0453	Type IV pilus modification PilV family protein	SALWKB2_RS11665	Pilin subunit	Type IV pilus modification protein PilV
PilG	NGO_1669	Type IV pilus assembly protein PilC	SALWKB2_RS01120	Core structure	Polytopic membrane protein; works in assembling the pilus
PilF/PilB	NGO_1673	Type IV pilus assembly protein PilF/PilB	SALWKB2_RS01125	Core structure	Traffic NTPase; works in assembling the pilus
PilD	NGO_1670	Type IV prepilin-like proteins leader peptide-processing enzyme PilD	SALWKB2_RS01115	Prepilin peptidase	Prepilin peptidase; produces the major and minor pilins
PilT	NGO_1908	Twitching motility protein PilT	SALWKB2_RS01225	Retraction/twich motility	NTPase mediates depolymerization and retraction
PilN	NGO_0097	PilN domain-containing protein protein	SALWKB2_RS07420	Core structure	Forms a ring to stabilize pilin in the inner membrane
PilM	NGO_0098	Type IV pilus biogenesis/assembly protein PilM	SALWKB2_RS07415	Core structure	Forms a cytoplasmic ring and needed for proper formation of other cytoplasmic pilus subunits
*S. alvi wkB2 and N. gonorrhoea FA1090 orthologs predicted from best bidirectional BLAST hits
