## Supplementary Table 3 for "Natural competence promotes high rates of DNA transfer between strains of the core bee gut bacterium *Snodgrassella alvi*"

### Sheet: Sheet1
Strain	Source	Species	Parental Strain	Resistance	SRA Accession	Description
AZA4	This study	Snodgrassella alvi	wkB2	Tet	SRR35657456	S. alvi wkB2 stock used to initiate the evolution experiment in bees
AZA399	This study	Snodgrassella alvi	wkB2	Tet	SRR35657455	End point S. alvi clonal isolate from evolution experiment in bees: Population 1 Bee 1
AZA400	This study	Snodgrassella alvi	wkB2	Tet	SRR35657450	End point S. alvi clonal isolate from evolution experiment in bees: Population 1 Bee 2
AZA401	This study	Snodgrassella alvi	wkB2	Tet	SRR35657449	End point S. alvi clonal isolate from evolution experiment in bees: Population 1 Bee 3
AZA402	This study	Snodgrassella alvi	wkB2	Tet	SRR35657452	End point S. alvi clonal isolate from evolution experiment in bees: Population 2 Bee 1
AZA403	This study	Snodgrassella alvi	wkB2	Tet	SRR35657448	End point S. alvi clonal isolate from evolution experiment in bees: Population 2 Bee 2
AZA404	This study	Snodgrassella alvi	wkB2	Tet	SRR35657447	End point S. alvi clonal isolate from evolution experiment in bees: Population 2 Bee 3
AZA405	This study	Snodgrassella alvi	wkB2	Tet	SRR35657446	End point S. alvi clonal isolate from evolution experiment in bees: Population 3 Bee 1
AZA406	This study	Snodgrassella alvi	wkB2	Tet	SRR35657445	End point S. alvi clonal isolate from evolution experiment in bees: Population 3 Bee 2
AZA407	This study	Snodgrassella alvi	wkB2	Tet	SRR35657444	End point S. alvi clonal isolate from evolution experiment in bees: Population 3 Bee 3
AZA136	This study	Snodgrassella alvi	wkB2	Tet+Kan	SRR35657454	S. alvi wkB2 with a Kanr cassette integrated into the chromosome in the intergenic region between putative sugar transferase gene (SALWKB2_RS11215) and a putative sugar permease gene (SALWKB2_RS11220)
AZA141	This study	Snodgrassella alvi	wkB2	Tet+Spt	SRR35657453	S. alvi wkB2 with a Sptr cassette integrated into the chromosome in the intergenic region between modA (SALWKB2_RS03155) and fdnG (SALWKB2_RS03160)
AZA117	This study	Snodgrassella alvi	wkB2	Tet	SRR36196348	S. alvi wkB2 stock from a new colony picked verified to have no mutations relative to NCBI Genome Sequence. (Synonym: LNE111)
AZA56	DOI: 10.1073/pnas.1610856113	Snodgrassella alvi	wkB2	Tet+Gen		S. alvi wkB2 with pilF gene (SALWKB2_RS01120) disrupted by a minitransposon with a Genr cassette (Synonym: PL158)
AZA92	DOI: 10.1101/2024.10.14.618124	Snodgrassella alvi	wkB2	Tet+Kan		S. alvi wkB2 with pilE gene (SALWKB2_RS07815) disrupted by replacing it with a Kanr cassette (Synonym: PL223)
AZA317	This study	Snodgrassella alvi	wkB2	Tet+Kan	SRR35657451	S. alvi wkB2 with comA gene (SALWKB2_RS05705) disrupted by replacing it with a Kanr cassette
BTK1092	DOI: 10.1128/mbio.01392-24	Escherichia coli	NEB5alpha	Kan+Spt		E. coli cloning strain carrying integration plasmid pBTK1092 (modA/fdnG::sptR)
